# The novel Rab5 effector FERRY links early endosomes with the translation machinery

**DOI:** 10.1101/2021.06.20.449167

**Authors:** J. S. Schuhmacher, S. tom Dieck, S. Christoforidis, C. Landerer, J. Davila Gallesio, L. Hersemann, S. Seifert, R. Schäfer, A. Giner, A. Toth-Petroczy, Y. Kalaidzidis, K. E. Bohnsack, M. T. Bohnsack, E. M. Schuman, M. Zerial

## Abstract

Localized translation is vital to polarized cells and requires precise and robust distribution of different mRNAs and ribosomes across the cell. However, the underlying molecular mechanisms are poorly understood and important players are lacking. Here we show that the novel Rab5 effector <u>F</u>ive-subunit <u>E</u>ndosomal <u>R</u>ab5 and <u>R</u>NA/ribosome intermediar<u>Y</u>, FERRY complex recruits mRNAs and ribosomes to early endosomes, through direct mRNA interaction. FERRY displays preferential binding to certain groups of transcripts, including mRNAs encoding mitochondrial proteins. Deletion of FERRY subunits reduces the endosomal localization of transcripts in cells and has a significant impact on mRNA and protein levels. Clinical studies show that genetic disruption of FERRY causes severe brain damage. We found that, in neurons, FERRY co-localizes with mRNA on early endosomes and mRNA loaded FERRY-positive endosomes are in close proximity of mitochondria. FERRY thus transforms endosomes into mRNA carriers and plays a key role in regulating mRNA distribution and transport.
