## Supplemental Table 1 for "The novel Rab5 effector FERRY links early endosomes with the translation machinery"

### Sheet: List of species
Organism	P100	P60	P95	P45	P25
UP000000304_7240	P100	P60	P95full	NA	NA
UP000000311_104421	P100	P60	P95full	NA	NA
UP000000437_7955	P100	P60	P95full	P45	P25
UP000000539_9031	P100	P60	P95full	P45	P25
UP000000539_9031	P100	P60	P95full	P45	P25
UP000000539_9031-2	P100	NA	NA	NA	P25
UP000000589_10090	P100	P60	P95full	P45	P25
UP000000600_5888	P100	NA	NA	NA	NA
UP000000673_43151	P100	P60	P95full	NA	NA
UP000000715_9669	P100	P60	P95full	P45	P25
UP000000803_7227	P100	P60	P95full	NA	NA
UP000001038_8090	P100	P60	P95full	P45	P25
UP000001064_5786	P100	NA	NA	NA	NA
UP000001070_7222	P100	P60	P95full	NA	NA
UP000001073_61853	P100	P60	P95full	P45	P25
UP000001074_59463	P100	P60	P95full	P45	NA
UP000001075_10029	NA	NA	P95full	P45	NA
UP000001292_7238	P100	P60	P95full	NA	NA
UP000001357_81824	NA	P60	P95full	NA	NA
UP000001396_670386	P100	NA	NA	NA	NA
UP000001519_9595	P100	P60	P95full	P45	P25
UP000001554_7739	P100	P60	P95full	NA	NA
UP000001555_6945	NA	P60	P95full	P45	P25
UP000001593_45351	P100	NA	P95full	P45	P25
UP000001595_9601	P100	P60	P95full	P45	P25
UP000001645_9103	P100	P60	P95full	P45	P25
UP000001646_28377	P100	P60	P95full	P45	P25
UP000001646_28377-2	NA	NA	NA	P45	NA
UP000001811_9986	P100	P60	P95full	P45	NA
UP000001819_46245	P100	P60	P95full	NA	NA
UP000001926_5759	P100	NA	NA	NA	NA
UP000001940_6239	P100	P60	P95full	NA	NA
UP000002279_9258	P100	NA	P95full	P45	P25
UP000002279_9258-2	NA	NA	P95full	NA	NA
UP000002280_13616	P100	P60	P95full	P45	P25
UP000002320_7176	P100	P60	P95full	NA	NA
UP000002356_9940	P100	P60	P95full	P45	P25
UP000002358_7425	P100	NA	P95full	NA	NA
UP000002494_10116	P100	P60	P95full	P45	P25
UP000002852_8083	P100	P60	P95full	P45	P25
UP000005203_7460	P100	P60	P95full	NA	NA
UP000005204_7091	P100	P60	P95full	NA	NA
UP000005205_12957	P100	P60	P95full	NA	NA
UP000005207_8128	P100	P60	P95full	P45	P25
UP000005215_43179	P100	P60	P95full	P45	P25
UP000005225_30611	P100	P60	P95full	P45	P25
UP000005226_31033	P100	P60	P95full	P45	P25
UP000005237_281687	P100	NA	P95full	NA	NA
UP000005239_54126	P100	NA	P95full	NA	NA
UP000005447_10141	P100	P60	P95full	P45	P25
UP000005640_9606	P100	P60	P95full	P45	P25
UP000006672_6279	P100	NA	P95full	NA	NA
UP000006718_9544	P100	P60	P95full	P45	P25
UP000006813_10181	NA	P60	P95full	P45	P25
UP000007062_7165	P100	P60	P95full	NA	NA
UP000007110_7668	NA	P60	P95full	P45	NA
UP000007151_278856	P100	P60	P95full	NA	NA
UP000007241_684364	P100	NA	NA	NA	NA
UP000007266_7070	P100	P60	P95full	NA	NA
UP000007267_13735	P100	P60	P95full	P45	P25
UP000007303_99883	P100	P60	P95full	P45	NA
UP000007635_69293	P100	P60	P95full	P45	P25
UP000007646_9785	P100	P60	P95full	P45	P25
UP000007648_9305	P100	NA	P95full	P45	P25
UP000007754_59729	P100	P60	P95full	P45	P25
UP000007755_103372	P100	P60	P95full	NA	NA
UP000007798_7260	P100	P60	P95full	NA	NA
UP000007799_946362	P100	NA	P95full	NA	NA
UP000007801_7217	P100	P60	P95full	NA	NA
UP000007819_7029	P100	P60	NA	NA	NA
UP000007875_51511	P100	P60	NA	NA	P25
UP000007879_400682	P100	P60	P95full	P45	P25
UP000007879_400682	P100	P60	P95full	P45	P25
UP000008068_135651	P100	P60	P95full	NA	NA
UP000008068_135651	P100	P60	P95full	NA	NA
UP000008068_135651-2	NA	P60	NA	NA	NA
UP000008144_7719	P100	P60	NA	NA	P25
UP000008225_9483	P100	P60	P95full	P45	NA
UP000008227_9823	P100	P60	P95full	P45	P25
UP000008237_610380	P100	P60	P95full	NA	NA
UP000008281_31234	P100	P60	P95full	NA	NA
UP000008549_6238	P100	P60	P95full	NA	NA
UP000008672_7897	P100	P60	P95full	P45	P25
UP000008743_595528	NA	P60	P95full	NA	P25
UP000008744_7234	P100	P60	P95full	NA	NA
UP000008792_7244	P100	P60	P95full	NA	NA
UP000008820_7159	P100	P60	P95full	NA	NA
UP000008820_7159-2	NA	P60	NA	NA	NA
UP000008854_6183	P100	P60	NA	NA	NA
UP000008912_9646	P100	P60	P95full	P45	P25
UP000009022_10228	NA	P60	NA	P45	P25
UP000009046_121224	P100	P60	P95full	NA	NA
UP000009136_9913	P100	P60	P95full	P45	P25
UP000010552_9402	P100	NA	P95full	NA	P25
UP000011083_1257118	P100	P60	P95full	P45	P25
UP000011087_905079	P100	NA	NA	NA	NA
UP000011518_246437	NA	NA	P95full	NA	NA
UP000011712_9685	P100	P60	NA	P45	P25
UP000014254_1220926	P100	NA	NA	NA	NA
UP000014500_126957	NA	P60	P95full	P45	NA
UP000014760_283909	P100	P60	P95full	P45	P25
UP000015101_6412	P100	NA	P95full	P45	NA
UP000015104_32264	NA	P60	NA	NA	NA
UP000015104_32264-2	NA	P60	NA	NA	NA
UP000016665_59894	P100	P60	P95full	P45	P25
UP000016666_8840	P100	P60	P95full	NA	P25
UP000017246_6211	NA	P60	NA	NA	NA
UP000018467_7994	P100	P60	P95full	P45	P25
UP000018468_7918	P100	P60	P95full	P45	P25
UP000019149_6210	NA	P60	NA	NA	NA
UP000022910_1432141	P100	NA	NA	NA	NA
UP000024404_6282	P100	P60	P95full	NA	NA
UP000024635_53326	P100	P60	NA	NA	NA
UP000027135_136037	P100	P60	P95full	P45	NA
UP000027586_1263082	P100	NA	NA	NA	NA
UP000028760_48698	P100	P60	P95full	P45	P25
UP000028761_9555	P100	P60	P95full	P45	P25
UP000028990_885580	P100	P60	P95full	NA	NA
UP000029965_60711	P100	P60	P95full	P45	P25
UP000030665_36087	P100	NA	NA	NA	NA
UP000030742_77166	P100	P60	NA	NA	NA
UP000030746_225164	P100	P60	P95full	P45	NA
UP000030755_988480	NA	P60	NA	NA	NA
UP000030765_74873	P100	P60	P95full	NA	NA
UP000031036_6265	P100	P60	NA	NA	NA
UP000031443_8469	P100	P60	P95full	NA	P25
UP000034805_113540	P100	NA	P95full	P45	P25
UP000035642_6313	NA	NA	P95full	NA	NA
UP000035680_75913	P100	P60	P95full	NA	NA
UP000035681_6248	NA	P60	P95full	NA	NA
UP000035682_34506	P100	P60	NA	NA	NA
UP000036403_67767	NA	P60	P95full	NA	NA
UP000037069_7375	NA	P60	P95full	NA	NA
UP000037510_104452	P100	NA	P95full	NA	NA
UP000038020_6280	P100	P60	P95full	NA	NA
UP000038045_131310	NA	P60	P95full	NA	NA
UP000041254_1169540	NA	NA	NA	NA	P25
UP000046392_174720	P100	P60	P95full	NA	NA
UP000046393_451379	P100	P60	NA	NA	NA
UP000046395_70415	P100	NA	NA	NA	NA
UP000046396_6205	P100	P60	NA	NA	NA
UP000046397_6216	P100	P60	NA	NA	NA
UP000046398_102285	P100	P60	NA	NA	NA
UP000046400_60517	P100	P60	NA	NA	NA
UP000050525_8496	P100	P60	P95full	P45	P25
UP000050602_42155	NA	NA	P95full	NA	NA
UP000050640_1147741	P100	P60	P95full	NA	NA
UP000050787_387005	P100	NA	P95full	NA	NA
UP000050790_48269	NA	P60	NA	NA	NA
UP000050795_157069	NA	P60	NA	NA	NA
UP000051836_12930	NA	P60	P95full	NA	P25
UP000052976_85066	P100	P60	NA	NA	P25
UP000053097_2015173	P100	P60	P95full	NA	NA
UP000053105_166423	P100	NA	P95full	NA	NA
UP000053119_188379	P100	P60	NA	P45	NA
UP000053240_76193	P100	P60	NA	NA	NA
UP000053258_328815	NA	P60	P95full	P45	P25
UP000053268_66420	P100	P60	P95full	NA	NA
UP000053283_128390	P100	P60	NA	P45	P25
UP000053286_9233	P100	P60	NA	P45	P25
UP000053454_37653	P100	P60	P95full	P45	P25
UP000053584_441894	P100	P60	NA	P45	P25
UP000053605_30419	P100	P60	NA	P45	P25
UP000053641_94827	P100	P60	P95full	P45	P25
UP000053676_51031	P100	P60	NA	NA	NA
UP000053760_55661	P100	P60	NA	P45	P25
UP000053766_29172	P100	NA	P95full	NA	NA
UP000053825_597456	P100	P60	P95full	NA	NA
UP000053858_50402	P100	P60	P95full	P45	P25
UP000053872_8932	P100	NA	P95full	P45	P25
UP000053875_118200	P100	P60	NA	NA	P25
UP000054081_9238	P100	P60	NA	P45	P25
UP000054107_35722	P100	NA	NA	NA	NA
UP000054308_9244	P100	P60	NA	P45	P25
UP000054324_6198	P100	P60	NA	NA	NA
UP000054350_578462	P100	NA	NA	NA	NA
UP000054359_407821	NA	P60	P95full	P45	P25
UP000054408_461836	P100	P60	NA	NA	NA
UP000054630_6336	P100	P60	NA	NA	NA
UP000054653_45882	P100	NA	NA	NA	NA
UP000054673_92179	P100	P60	NA	NA	NA
UP000054681_181606	P100	NA	NA	NA	NA
UP000054721_6335	P100	P60	NA	NA	NA
UP000054776_6334	P100	P60	NA	NA	NA
UP000054783_990121	P100	NA	NA	NA	NA
UP000054815_6337	P100	P60	NA	NA	NA
UP000054843_268474	P100	NA	NA	NA	NA
UP000054924_92180	P100	P60	NA	NA	NA
UP000055024_268475	P100	NA	NA	NA	NA
UP000055048_144512	P100	P60	P95full	NA	NA
UP000069272_7167	P100	NA	P95full	NA	NA
UP000070444_796925	P100	NA	NA	NA	NA
UP000070544_1344416	P100	NA	P95full	NA	NA
UP000075809_64791	P100	P60	P95full	NA	NA
UP000075880_41427	P100	P60	P95full	NA	NA
UP000075881_43041	P100	P60	P95full	NA	NA
UP000075882_1518534	P100	NA	P95full	NA	NA
UP000075883_139723	P100	P60	P95full	NA	NA
UP000075884_7168	P100	P60	P95full	NA	NA
UP000075885_199890	P100	P60	NA	NA	NA
UP000075886_69004	P100	P60	P95full	NA	NA
UP000075900_62324	P100	P60	P95full	NA	NA
UP000075902_34690	P100	P60	P95full	NA	NA
UP000075903_30066	NA	P60	P95full	NA	NA
UP000075920_112268	P100	P60	P95full	NA	NA
UP000076078_361077	P100	NA	NA	NA	NA
UP000076407_34691	P100	P60	P95full	NA	NA
UP000076408_30069	P100	P60	P95full	NA	NA
UP000076420_6526	P100	P60	P95full	P45	P25
UP000076502_178035	P100	P60	P95full	NA	NA
UP000076858_35525	P100	NA	NA	P45	NA
UP000077051_747725	P100	NA	NA	NA	NA
UP000077115_403673	P100	NA	NA	NA	NA
UP000077315_763407	P100	NA	NA	NA	NA
UP000077448_42157	P100	P60	P95full	NA	NA
UP000078200_7395	P100	P60	NA	NA	NA
UP000078492_471704	P100	P60	P95full	NA	NA
UP000078540_520822	P100	P60	P95full	NA	NA
UP000078541_34720	P100	P60	P95full	NA	NA
UP000078542_456900	P100	P60	P95full	NA	NA
UP000078561_4829	P100	NA	NA	NA	NA
UP000079169_121845	NA	NA	P95full	NA	NA
UP000079721_9365	P100	NA	P95full	NA	NA
UP000081671_10020	P100	P60	P95full	P45	P25
UP000085678_7574	P100	P60	P95full	P45	P25
UP000085678_7574	P100	P60	P95full	P45	P25
UP000087266_8030	NA	P60	P95full	P45	P25
UP000087266_8030-2	NA	P60	NA	P45	NA
UP000091820_37001	P100	P60	P95full	NA	NA
UP000092124_56216	NA	NA	P95full	P45	P25
UP000092443_201502	P100	P60	P95full	NA	NA
UP000092443_201502-2	NA	P60	NA	NA	NA
UP000092444_37546	P100	P60	P95full	NA	NA
UP000092445_7398	P100	P60	P95full	NA	NA
UP000092460_67801	P100	P60	P95full	NA	NA
UP000092553_30019	P100	P60	P95full	NA	NA
UP000093000_101091	P100	NA	NA	NA	NA
UP000093561_6293	NA	NA	P95full	NA	NA
UP000094527_48709	P100	NA	NA	NA	NA
UP000095282_1561998	P100	P60	P95full	NA	NA
UP000095282_1561998-2	P100	NA	NA	NA	NA
UP000095285_7209	P100	P60	P95full	NA	NA
UP000095300_35570	P100	P60	P95full	NA	NA
UP000095301_7370	P100	P60	P95full	NA	NA
UP000183832_568069	P100	P60	NA	NA	NA
UP000186698_8355	P100	P60	P95full	P45	P25
UP000186698_8355	P100	P60	P95full	P45	P25
UP000186922_947166	P100	NA	P95full	NA	NA
UP000186922_947166-2	P100	NA	NA	NA	NA
UP000189704_1868482	P100	P60	P95full	P45	P25
UP000189705_38654	P100	P60	P95full	P45	P25
UP000189706_10036	P100	P60	P95full	P45	P25
UP000189706_10036-2	NA	P60	NA	NA	NA
UP000189906_1357716	P100	NA	NA	NA	NA
UP000190648_372326	P100	P60	P95full	P45	P25
UP000192220_52670	P100	P60	P95full	P45	P25
UP000192223_224129	NA	NA	P95full	NA	NA
UP000192247_418985	P100	NA	NA	NA	NA
UP000193380_8022	NA	P60	P95full	P45	P25
UP000193380_8022	NA	P60	P95full	P45	P25
UP000193380_8022-2	NA	P60	NA	P45	NA
UP000193411_765915	P100	NA	NA	NA	NA
UP000193498_1314790	P100	NA	NA	NA	NA
UP000193642_329046	P100	NA	NA	NA	NA
UP000193642_329046-2	P100	NA	NA	NA	NA
UP000193719_1754191	P100	NA	NA	NA	NA
UP000193920_1754190	P100	NA	NA	NA	NA
UP000193920_1754190-2	P100	NA	NA	NA	NA
UP000193944_1754192	P100	NA	NA	NA	NA
UP000195826_73868	NA	P60	NA	NA	NA
UP000197619_299123	P100	NA	P95full	P45	P25
UP000198287_158441	P100	NA	P95full	NA	NA
UP000198323_9009	NA	NA	P95full	P45	P25
UP000198419_9014	NA	P60	P95full	P45	P25
UP000215335_543379	NA	P60	P95full	NA	NA
UP000215902_282301	P100	P60	P95full	NA	NA
UP000215902_282301	P100	P60	P95full	NA	NA
UP000215902_282301	P100	P60	P95full	NA	NA
UP000215902_282301-2	P100	P60	NA	NA	NA
UP000215902_282301-3	P100	P60	NA	NA	NA
UP000216463_1503980	P100	P60	NA	NA	NA
UP000218220_7102	P100	P60	P95full	NA	NA
UP000218231_2018661	NA	P60	P95full	NA	NA
UP000221080_7998	P100	P60	P95full	P45	P25
UP000225706_50429	NA	P60	P95full	P45	P25
UP000230233_1611254	P100	P60	P95full	NA	NA
UP000230750_307972	P100	P60	P95full	P45	P25
UP000230750_307972-2	NA	P60	NA	NA	NA
UP000233020_37293	P100	P60	P95full	P45	P25
UP000233040_1737458	NA	P60	P95full	P45	P25
UP000233060_9531	P100	P60	P95full	P45	P25
UP000233080_336983	P100	P60	P95full	P45	P25
UP000233100_9541	P100	P60	P95full	P45	P25
UP000233120_9545	P100	P60	P95full	P45	P25
UP000233140_9568	P100	P60	P95full	P45	P25
UP000233160_379532	P100	NA	P95full	P45	P25
UP000233180_61621	NA	P60	P95full	NA	P25
UP000233200_61622	NA	P60	P95full	P45	P25
UP000233220_39432	P100	P60	P95full	P45	P25
UP000233220_39432	P100	P60	P95full	P45	P25
UP000234323_588596	P100	NA	NA	NA	NA
UP000235965_105785	NA	P60	P95full	P45	P25
UP000236242_747089	P100	NA	NA	NA	NA
UP000240080_9597	P100	P60	P95full	P45	P25
UP000241769_1890364	P100	NA	NA	P45	NA
UP000242146_101127	P100	NA	NA	NA	NA
UP000242180_13706	P100	NA	NA	NA	NA
UP000242188_6573	P100	P60	P95full	P45	P25
UP000242254_1340429	P100	NA	NA	NA	NA
UP000242457_94128	P100	P60	P95full	NA	NA
UP000242638_8081	P100	P60	P95full	P45	P25
UP000245037_6973	NA	P60	P95full	P45	P25
UP000245119_400727	P100	P60	P95full	P45	P25
UP000245300_7757	NA	NA	P95full	P45	P25
UP000245320_9739	P100	P60	P95full	P45	NA
UP000245340_9708	P100	P60	P95full	P45	P25
UP000245341_9713	NA	P60	P95full	NA	P25
UP000246464_52904	P100	P60	NA	P45	NA
UP000247702_94130	P100	NA	NA	NA	NA
UP000248480_127582	P100	P60	P95full	P45	P25
UP000248481_29088	P100	P60	NA	P45	P25
UP000248482_391180	P100	P60	P95full	P45	P25
UP000248483_9749	P100	P60	P95full	P45	P25
UP000248484_9755	P100	P60	P95full	P45	P25
UP000249989_7160	P100	P60	P95full	NA	NA
UP000249989_7160-2	P100	P60	P95full	NA	NA
UP000252040_1706337	P100	P60	P95full	P45	P25
UP000252139_86630	P100	NA	NA	NA	NA
UP000252139_86630-2	P100	NA	NA	NA	NA
UP000252519_29170	P100	NA	NA	NA	NA
UP000253551_4846	P100	NA	NA	NA	NA
UP000253843_287889	P100	P60	NA	P45	P25
UP000257160_80972	P100	P60	P95full	P45	P25
UP000257200_80966	P100	P60	P95full	P45	P25
UP000261340_61819	P100	P60	P95full	P45	P25
UP000261360_1841481	P100	P60	P95full	P45	P25
UP000261400_144197	P100	P60	P95full	P45	P25
UP000261420_41447	P100	P60	P95full	P45	P25
UP000261440_42514	P100	P60	P95full	P45	P25
UP000261460_303518	P100	P60	P95full	NA	P25
UP000261480_48701	P100	P60	P95full	P45	P25
UP000261500_48699	P100	P60	P95full	P45	P25
UP000261520_409849	NA	P60	P95full	P45	P25
UP000261540_1676925	P100	P60	P95full	P45	P25
UP000261560_30732	P100	P60	P95full	P45	P25
UP000261580_32507	P100	P60	P95full	P45	P25
UP000261620_94237	P100	P60	P95full	P45	P25
UP000261640_205130	P100	P60	P95full	P45	P25
UP000261660_56723	P100	P60	P95full	P45	P25
UP000261680_29073	P100	P60	P95full	P45	P25
UP000261681_310752	P100	P60	P95full	P45	P25
UP000263633_1803374	P100	NA	NA	NA	NA
UP000264800_37003	P100	P60	P95full	P45	P25
UP000264840_8153	P100	NA	P95full	P45	P25
UP000265020_28743	P100	P60	P95full	P45	P25
UP000265040_64144	P100	P60	P95full	P45	P25
UP000265080_161767	P100	P60	P95full	P45	P25
UP000265120_244447	P100	P60	P95full	P45	P25
UP000265140_8010	P100	P60	P95full	P45	P25
UP000265160_106582	P100	P60	P95full	P45	P25
UP000265300_118797	P100	P60	P95full	P45	P25
UP000265703_658196	P100	NA	NA	NA	NA
UP000266673_44941	P100	NA	NA	NA	NA
UP000266861_1348612	P100	NA	NA	NA	NA
UP000267027_334426	P100	P60	NA	NA	NA
UP000267029_53468	NA	P60	NA	NA	NA
UP000268014_6290	P100	NA	P95full	NA	NA
UP000268350_7266	P100	P60	P95full	NA	NA
UP000269221_333673	P100	P60	P95full	P45	P25
UP000271162_27835	P100	NA	P95full	NA	NA
UP000271974_188477	NA	P60	P95full	NA	P25
UP000274131_51028	P100	P60	P95full	NA	NA
UP000274756_318479	P100	P60	P95full	NA	NA
UP000275408_46731	NA	P60	P95full	P45	P25
UP000276133_10195	NA	P60	P95full	NA	NA
UP000276776_103827	P100	P60	P95full	NA	NA
UP000276834_44316	P100	NA	P95full	NA	P25
UP000276991_6277	P100	P60	P95full	NA	NA
UP000277928_42156	NA	P60	P95full	NA	NA
UP000283053_168631	P100	NA	P95full	NA	NA
UP000283509_6689	P100	P60	P95full	NA	NA
UP000285301_1965070	NA	P60	NA	NA	NA
UP000286415_79923	NA	P60	NA	NA	NA
UP000286640_9627	P100	P60	P95full	P45	P25
UP000286640_9627-2	NA	P60	NA	NA	NA
UP000286642_116960	P100	P60	P95full	P45	P25
UP000287033_137246	P100	P60	P95full	P45	NA
UP000288216_75743	P100	P60	P95full	P45	P25
UP000288706_13347	NA	NA	P95full	NA	P25
UP000288716_299467	P100	P60	NA	NA	NA
UP000288954_143630	P100	P60	P95full	P45	P25
UP000290572_84645	P100	P60	P95full	NA	NA
UP000291000_9925	P100	P60	P95full	P45	P25
UP000291020_38772	P100	P60	P95full	P45	P25
UP000291022_9643	NA	NA	P95full	P45	P25
UP000291343_195883	P100	P60	P95full	NA	NA
UP000292052_1661398	NA	P60	P95full	NA	NA
UP000295070_8167	NA	P60	P95full	P45	NA
UP000295192_7232	P100	P60	P95full	NA	NA
UP000296049_8839	P100	P60	NA	P45	P25
UP000297703_55544	P100	NA	P95full	P45	P25
UP000298663_34508	P100	P60	P95full	NA	NA
UP000298787_240159	P100	P60	NA	P45	NA
UP000299084_9838	NA	P60	P95full	NA	P25
UP000299102_151549	NA	P60	P95full	NA	NA
UP000308267_147828	NA	P60	NA	NA	NA
UP000311919_6182	P100	P60	NA	NA	NA
UP000314980_8187	P100	P60	P95full	NA	P25
UP000314981_30522	P100	NA	NA	P45	P25
UP000314982_62062	P100	P60	P95full	P45	P25
UP000314982_62062	P100	P60	P95full	P45	P25
UP000314982_62062-2	NA	P60	NA	P45	NA
UP000314983_8005	P100	P60	P95full	P45	P25
UP000314986_7868	P100	P60	P95full	P45	P25
UP000314987_29139	P100	P60	P95full	P45	P25
UP000316079_623744	P100	P60	P95full	P45	P25
UP000316759_46835	P100	P60	NA	NA	NA
UP000318571_6832	P100	P60	P95full	NA	NA
UP000320333_246404	P100	NA	NA	NA	NA

### Sheet: Orthologous sequences
Protein	Uniprot ID	length	orthologs	filtered	criterion	best phylogenetic model
Fy-5	GALD1_HUMAN	220	178	166	150<X<300	JTT+R4
Fy-4	QORL1_HUMAN	349	183	169	250<X<400	JTT+R5
Fy-3	CL004_HUMAN	552	397	307	450<X<650	JTT+F+R9
Fy-2	PPR21_HUMAN	780	327	185	650<X<900	JTT+F+R8
Fy-2 short				104	300<X<650	VT+R5
Fy-1	TBCK_HUMAN	893	466	337	700<X<1100	LG+F+R8
